# The Transcription Factor OsNAC5 Mediates Cadmium Stress Response and Accumulation in Rice

**DOI:** 10.1101/2024.04.07.588483

**Authors:** Shubao Hu, Jinfen Chen, Hui Wang, E Ji, Xinxin Su, Muyao Zhu, Xiaoyan Xiang, Li Gong, Qiang Zhou, Xin Xiao, Ganlin Wu, Hannie Zha

## Abstract

Cadmium (Cd) is a toxic heavy metal that endangers human health through contaminated rice consumption. Reducing Cd uptake in rice is essential for minimizing grain Cd accumulation. However, the transcriptional regulation of Cd uptake in rice remains largely elusive. This study reveals that the transcription factor OsNAC5 in *Oryza sativa* positively regulates the Cd transporter gene *OsNRAMP1*, influencing Cd uptake. OsNAC5 is primarily expressed in roots, localized to the nucleus, and upregulated by Cd-induced H_2_O_2_. Knocking out *OsNAC5* reduces Cd levels in both shoots and roots and increases Cd sensitivity. *OsNRAMP1* expression, enhanced by Cd stress, depends on OsNAC5, which binds to “CATGTG” motifs in the *OsNRAMP1* promoter activating its expression. Loss of *OsNAC5* function decreases Cd accumulation in rice grains. Our findings elucidate the transcriptional regulation of Cd stress response in rice and suggest biotechnological approaches to reduce Cd uptake in crops.

**Declaration of Competing Interest:** The authors declare that they have no known competing financial interests or personal relationships that could have appeared to influence the work reported in this paper.
