## Supplementary material for "The Transcription Factor OsNAC5 Mediates Cadmium Stress Response and Accumulation in Rice": Supplemental Tab. S1.xls

### Sheet: Primers pairs
Supplementary Tab. S2. Primers sequence used in this study.
Gene	Forward Primer	Reverse Primer	Purpose
OsNAC5	5′-ctatttacaattacagtcgacATGGAGTGCGGTGGTGCGC-3′	5′-cctcgcccttgctcaccatgGAACGGCTTCTGCAGGTACGT-3′	Subcellular localization
OsNAC5	5′-ggcaTTCGGGTACTTCCGGTCCCG-3′	5′-aaacCGGGACCGGAAGTACCCGAA-3′	Gene knockout
OsNAC5	GGGGACAAGTTTGTACAAAAAAGCAGGCTtaATGGTGGAGTCTACTACATCCC	GGGGACCACTTTGTACAAGAAAGCTGGGTTTACTGTCGTGATATGTAATGATCC	To build complementary lines
OsHMA2	5′-CATAGTGAAGCTGCCTGAGATC-3′	5′-GATCAAACGCATAGCAGCATCG-3′	quantitive RT-PCR
OsHMA3	5′-TCCATCCAACCAAACCCGGAAA-3′	5′-TGCCAATGTCCTTCTGTTCCCA-3′	quantitive RT-PCR
OsNRAMP1	5′-GGATTCTCCTGGGTGCTGGGGTT-3′	5′-GCAACAATCTACTCCCATGGGCC-3′	quantitive RT-PCR
OsNRAMP5	5′-CGCTCCCAAGGTAGAGAAGAAGAA-3′	5′-ATATAAACGAACAACTCCGACGCA-3′	quantitive RT-PCR
Actin	5′-AGACCTTCAACACCCCTGCT-3′	5′-GTCCCTCACAATTTCCCGCT-3′	RT-PCR
OsNRAMP1-S1	5′-CACCGTAGGTTGGACCTCC-3′	5′-TCTGGCGCACATGCGATAT-3′	ChIP-qPCR
OsNRAMP1-S2	5′-TAGAGATTAGTACTAATAT-3′	5′-CTGAGGTCGTAGATGTCATAT-3′	ChIP-qPCR
OsNRAMP1-S3	5′-CGCCATTGTCGCCGTGT-3′	5′-CCATCATCTCCGACCAC-3′	ChIP-qPCR
	12
